# A single nucleotide polymorphism genotyping panel for efficient genetic stock identification of the Teno river Atlantic salmon (*Salmo salar*) population complex

**DOI:** 10.1101/2024.10.04.616630

**Authors:** Helena Johansson, Jaakko Erkinaro, Morten Falkegård, Anders Foldvik, Panu Orell, Craig R Primmer, Victoria L Pritchard

**Author notes:** Corresponding author*: Craig Primmer, Viikinkaari 9, 00014, Helsinki, Finland.

## Abstract

A new single nucleotide polymorphism (SNP) panel for genetic stock identification in the Teno River Atlantic salmon fishery was developed, with a view to improving on an existing microsatellite panel. Twenty-two genetically differentiated reporting units were proposed based on population genetic analyses of 1212 individuals collected at 37 locations in the river and genotyped for > 33,000 genome-wide SNPs. A small subset of these SNPs was selected for GSI using an iterative process that considered their diversity and differentiation across reporting units. A genotyping-by-sequencing assay was developed to simultaneously genotype 180 of these GSI SNPs plus a sexing marker. This new SNP panel showed comparative GSI power to the microsatellite panel, with anticipated improvements in terms of cost, speed, and robustness and transferability across laboratories and genotyping platforms. Mixed stock analysis of the 2018 Teno River salmon catch using the new panel inferred all 22 reporting units to contribute to the fishery. Estimated catch proportions positively scaled with an independent estimate of reporting unit productivity: target spawning female biomass. This demonstrates the usefulness and efficiency of the 180 SNP panel for Atlantic salmon GSI in the Teno River system. If conducted on a regular basis, GSI can enable fine-tuning of management strategies to promote sustainable fishing.
