## Supplementary Tables for "A single nucleotide polymorphism genotyping panel for efficient genetic stock identification of the Teno river Atlantic salmon (*Salmo salar*) population complex"

### Sheet: TableS1
Table S1: Sample sites, sample numbers and genotyping outcomes for Teno SNP baseline. TMS = Teno Mainstem. He = Expected heterozygosity. Exact GPS co-ordinates for collection sites were not available
Group	Site	Collection Year	Initial juvenile sample #	Failed genotyping	Removed		Adults added	Final sample #	He
					Full Sib	TMS fish
Tana Mainstem	TMS Tana Bru	2012	43	1	0	0	0	42	0.36
Tana Mainstem	TMS Alaköngäs	2012	37	0	0	0	0	37	0.364
Tana Mainstem	TMS Piltamo	2012	40	2	0	0	0	38	0.364
Tana Mainstem	TMS Sirma	2012	37	4	0	0	0	33	0.363
Tana Mainstem	TMS Garnjarga	2012	40	0	1	0	0	39	0.364
Tana Mainstem	TMS Kortsham	2012	36	0	0	0	0	36	0.363
Tana Mainstem	TMS Yläköngäs	2012	38	1	0	0	0	37	0.366
Tana Mainstem	TMS Outakoski	2012	50	0	2	0	0	48	0.364
Luovttejohka	Luovttejohka	2012	38	1	10	0	0	27	0.36
Máskejohka	Máskejohka	2007	8	0	0	0	29	37	0.346
Pulmankijarvi	Ylä-Pulmankijoki	2007	17	0	0	0	0	17	0.313
Pulmankijarvi	Galddasjoki	2007	22	0	3	0	0	19	0.305
Vetsijoki	Vetsijoki	2012	38	1	1	0	0	36	0.357
Lakšjohka	Deavkkehanjohka	2010, 2014	45	6	1	0	0	38	0.298
Lakšjohka	Gurtsjohka	2014	40	3	1	0	0	36	0.298
Lakšjohka	Lakšjohka	2014	33	4	1	4	0	24	0.359
Utsjoki	Utsjoki	2006, 2012	42	0	4	0	0	38	0.337
Utsjoki	Kevojoki	2006	33	0	0	0	0	33	0.331
Utsjoki	Tsarsjoki	2006, 2014	67	0	2	0	0	65	0.291
Upper Tributaries	Birke/Kuoppilasjoki	2010	35	0	0	2	0	33	0.33
Upper Tributaries	Levajohka	2007, 2010	45	0	0	14	0	31	0.354
Upper Tributaries	Báišjohka	2007, 2010	41	0	1	2	0	38	0.345
Upper Tributaries	Nilijoki	2010	41	1	3	2	0	35	0.349
Upper Tributaries	Akujoki	2007	46	2	11	0	0	33	0.352
Upper Tributaries	Karigasjoki	2009, 2012	43	1	2	0	0	40	0.353
Upper Tributaries	Váljohka	2010	41	2	9	0	0	30	0.341
Geáimmejohka	Geáimmejohka	2012	18	0	0	0	0	18	0.321
Iešjohka Headwaters	Iešjohka Lower	2007	12	2	0	0	0	10	0.362
Iešjohka Headwaters	Iešjohka Upper	2007	44	0	0	0	0	44	0.341
Iešjohka Headwaters	Kárášjohka	2009, 2012	43	0	5	0	0	38	0.359
Inari Headwaters	Inarijoki MS	2010	42	0	2	0	0	40	0.354
Inari Headwaters	Iskurasjoki	2010	39	3	5	0	0	31	0.355
Inari Headwaters	Goššjohka	2007	25	0	0	0	0	25	0.35
Inari Headwaters	Vuomajoki	2009, 2012	29	2	2	0	0	25	0.353
Inari Headwaters	Cášcemjohka	2007, 2010	13	2	0	0	0	11	0.335
Inari Headwaters	Kietsimäjoki	2011	38	0	12	0	0	26	0.333

### Sheet: TableS2
Table S2: Pairwise Fst among sampling sites
		TMS Tana Bru	TMS Alaköngäs	TMS Piltamo	TMS Sirma	TMS Garnjarga	TMS Kortsham	TMS Yläköngäs	TMS Outakoski	Luovttejohka	Máskejohka	Ylä-Pulmankijoki	Galddasjoki	Vetsijoki	Deavkkehanjohka	Gurtsjohka	Lakšjohka	Utsjoki	Kevojoki	Tsarsjoki	Kuoppilasjoki	Birkejohka	Levajohka	Báišjohka	Nilijoki	Akujoki	Karigasjoki	Váljohka	Geáimmejohka	Iešjohka Lower	Iešjohka Upper	Kárášjohka	Inarijoki MS	Iskurasjoki	Goššjohka	Vuomajoki	Cášcemjohka	Kietsimäjoki
Tana Mainstem	TMS Tana Bru
Tana Mainstem	TMS Alaköngäs	0.00654804
Tana Mainstem	TMS Piltamo	0.00596438	0.000549009
Tana Mainstem	TMS Sirma	0.00726214	0.0010184	0.000658707
Tana Mainstem	TMS Garnjarga	0.00823686	0.00129502	0.00160847	0.00107069
Tana Mainstem	TMS Kortsham	0.00828284	0.00174503	0.0016553	0.00121455	0.00122921
Tana Mainstem	TMS Yläköngäs	0.00918603	0.00294345	0.00313058	0.00243534	0.00281479	0.00230893
Tana Mainstem	TMS Outakoski	0.0134044	0.00746181	0.00717696	0.00699944	0.00741948	0.00723243	0.0040204
Luovttejohka	Luovttejohka	0.00103373	0.00369326	0.00377258	0.0044854	0.00516948	0.00561741	0.00608059	0.00993483
Máskejohka	Máskejohka	0.0271124	0.0224981	0.0238906	0.0232533	0.0240703	0.0234349	0.0223067	0.023812	0.0240471
Pulmankijarvi	Ylä-Pulmankijoki	0.084944	0.0810727	0.0814418	0.0807937	0.0813164	0.0812233	0.0791848	0.0791405	0.0838542	0.0895299
Pulmankijarvi	Galddasjoki	0.104459	0.100477	0.100236	0.100914	0.101197	0.101644	0.0987301	0.0978327	0.103834	0.109925	0.0728858
Vetsijoki	Vetsijoki	0.0328065	0.0266923	0.0269725	0.0257022	0.026571	0.026527	0.0249423	0.02592	0.0290668	0.0369194	0.0848952	0.106386
Lakšjohka	Deavkkehanjohka	0.109673	0.102967	0.105704	0.106262	0.104496	0.105613	0.103498	0.104014	0.109734	0.099395	0.176099	0.195316	0.117811
Lakšjohka	Gurtsjohka	0.0976934	0.0901765	0.0932792	0.0934366	0.0923341	0.0930496	0.090985	0.0915064	0.0965365	0.0865607	0.161402	0.181633	0.105407	0.0252472
Lakšjohka	Lakšjohka	0.0530243	0.0457027	0.048113	0.0477667	0.0475538	0.0478055	0.0463578	0.048286	0.050725	0.0472948	0.114329	0.135762	0.0611593	0.0274831	0.0184974
Utsjoki	Utsjoki	0.0551955	0.049647	0.0500257	0.0496374	0.0489319	0.0494489	0.0487788	0.0486183	0.0515911	0.0614442	0.115705	0.134305	0.0619592	0.142027	0.130312	0.0875713
Utsjoki	Kevojoki	0.0613476	0.0567091	0.0573747	0.0565334	0.0565823	0.0571456	0.0545146	0.0550134	0.0588959	0.0658293	0.119962	0.138702	0.0658093	0.145585	0.132362	0.0897667	0.0735628
Utsjoki	Tsarsjoki	0.117809	0.113906	0.113876	0.114281	0.112722	0.113975	0.111559	0.109707	0.117823	0.120878	0.174966	0.193446	0.121735	0.194696	0.182768	0.144304	0.12426	0.0512052
Upper Tributaries	Kuoppilasjoki	0.0405679	0.0345205	0.0353768	0.034557	0.0343349	0.0345056	0.0300558	0.0303406	0.0369611	0.0456592	0.101716	0.122859	0.0457314	0.125678	0.112158	0.0688271	0.071782	0.0691519	0.11881
Upper Tributaries	Birkejohka	0.0606056	0.0542801	0.0550595	0.0539558	0.0537957	0.0540726	0.0496365	0.0495902	0.0573945	0.0643374	0.122794	0.144537	0.0652766	0.144636	0.131954	0.0876919	0.0898237	0.0830475	0.130128	0.00882889
Upper Tributaries	Levajohka	0.0269333	0.0208298	0.0214697	0.0207263	0.0207914	0.0207354	0.0164729	0.0179653	0.0234436	0.0350868	0.0899887	0.110161	0.0366631	0.11209	0.100289	0.058423	0.0612757	0.0649964	0.11811	0.022481	0.0370085
Upper Tributaries	Báišjohka	0.0373289	0.0317728	0.0323512	0.0313137	0.0316841	0.0318576	0.0264938	0.0256594	0.0341783	0.0440031	0.0990497	0.118862	0.0446157	0.120436	0.108815	0.0667594	0.069337	0.0712245	0.123013	0.0180698	0.0312061	0.0177159
Upper Tributaries	Nilijoki	0.0311194	0.0252824	0.0257896	0.0249409	0.0252625	0.0253489	0.0203454	0.0191561	0.0277662	0.0387303	0.0935326	0.112985	0.0395745	0.115265	0.103265	0.0608431	0.0636942	0.0655361	0.11846	0.0153494	0.0307039	0.0155344	0.00627628
Upper Tributaries	Akujoki	0.0269303	0.0214169	0.021839	0.020677	0.0216332	0.0214578	0.0162239	0.0134466	0.0236104	0.034438	0.0890542	0.109497	0.0356016	0.114127	0.101362	0.0581941	0.0602483	0.0636387	0.118052	0.0236049	0.0414716	0.0194136	0.0184207	0.0117925
Upper Tributaries	Karigasjoki	0.0300494	0.0242887	0.0245332	0.0240774	0.0242255	0.024131	0.019778	0.0165649	0.0261359	0.0367314	0.0897983	0.110707	0.0372506	0.116337	0.104057	0.0611487	0.0615236	0.0661969	0.120054	0.0389803	0.0573959	0.0298832	0.0334094	0.0269637	0.0177925
Upper Tributaries	Váljohka	0.0485469	0.0422207	0.0423849	0.0422857	0.0431296	0.0425456	0.0388672	0.0371442	0.0450258	0.0530961	0.109327	0.130247	0.0547351	0.134642	0.121469	0.0775452	0.07968	0.0843418	0.140817	0.0609938	0.0806023	0.0501737	0.054471	0.047339	0.0420028	0.0445522
Geáimmejohka	Geáimmejohka	0.068464	0.0614945	0.0623237	0.0627065	0.0617521	0.0628677	0.0587696	0.0580899	0.0643994	0.0715283	0.130692	0.150047	0.0748188	0.150924	0.137195	0.093517	0.099701	0.103499	0.163748	0.0839355	0.102322	0.070451	0.0771773	0.0717793	0.0667873	0.0659552	0.082224
Iešjohka Headwaters	Iešjohka Lower	0.0216476	0.0155705	0.0163146	0.0157638	0.0162276	0.0160213	0.0133937	0.011628	0.0178645	0.0273782	0.0810018	0.100677	0.0277203	0.108478	0.0963615	0.0529282	0.0534565	0.0589818	0.114655	0.0379255	0.0572175	0.0266599	0.0349334	0.0285844	0.0232945	0.0242306	0.040151	0.0573806
Iešjohka Headwaters	Iešjohka Upper	0.0348144	0.0288125	0.0295406	0.0284862	0.0297302	0.0292655	0.0272578	0.0270406	0.0314033	0.0397769	0.10047	0.121941	0.0420097	0.130228	0.116779	0.0667003	0.0685651	0.0726029	0.134063	0.0530843	0.0748497	0.0401689	0.0504179	0.0431349	0.0394984	0.0392383	0.0578405	0.0799527	0.0232156
Iešjohka Headwaters	Kárášjohka	0.0254226	0.0199486	0.0205442	0.0201672	0.0206039	0.0200943	0.0175191	0.0143242	0.0220812	0.032004	0.086278	0.105507	0.0334165	0.112921	0.100676	0.0572125	0.0575033	0.0635965	0.120442	0.0422312	0.0619315	0.0305463	0.0382008	0.0316312	0.0268717	0.0278025	0.0409344	0.0607023	0.013203	0.0323904
Inari Headwaters	Inarijoki MS	0.0266649	0.0210364	0.0212612	0.0205296	0.0211721	0.0203458	0.0165463	0.0129805	0.0232335	0.0345367	0.0895354	0.110693	0.035286	0.115975	0.103332	0.0597616	0.0594232	0.0654779	0.120896	0.0421319	0.0616083	0.0295424	0.0364985	0.0301145	0.0233204	0.0214659	0.0452691	0.0668724	0.0211139	0.0369426	0.0240585
Inari Headwaters	Iskurasjoki	0.0250013	0.018894	0.0192021	0.0187988	0.0191127	0.0186986	0.0145221	0.0110317	0.0210943	0.0328479	0.0893041	0.11006	0.0334265	0.114342	0.101575	0.0571023	0.0583075	0.0636439	0.119934	0.0399816	0.0589699	0.0268834	0.0341684	0.0277636	0.0198502	0.0178986	0.0435257	0.0655842	0.0198562	0.0359364	0.0227479	0.00818269
Inari Headwaters	Goššjohka	0.0301778	0.023912	0.024047	0.0239396	0.0243632	0.0238298	0.0196687	0.015632	0.0267449	0.0381523	0.0938906	0.114518	0.0378245	0.120655	0.107775	0.0625246	0.0631781	0.0694763	0.125657	0.0448122	0.063469	0.0311427	0.0380246	0.0313411	0.0245046	0.0195564	0.0478546	0.0688322	0.0242215	0.0413553	0.0270059	0.013419	0.00851271
Inari Headwaters	Vuomajoki	0.0269156	0.0211002	0.0208722	0.0202084	0.0208874	0.0200775	0.0160207	0.0128931	0.0230616	0.0345722	0.0906731	0.111674	0.0350125	0.117007	0.104214	0.0588346	0.0597137	0.0662029	0.123693	0.0418121	0.061269	0.0289456	0.0363805	0.0296863	0.0224484	0.0197974	0.0450963	0.0675981	0.0213729	0.0388847	0.0242581	0.00485951	0.00712587	0.0117971
Inari Headwaters	Cášcemjohka	0.0364223	0.0307019	0.0302246	0.0299077	0.0311318	0.0302578	0.026647	0.0228783	0.0332965	0.0441168	0.105264	0.127219	0.0449987	0.133938	0.119742	0.0707664	0.071114	0.0782335	0.139506	0.0531446	0.0749975	0.038752	0.0481213	0.0411947	0.0328397	0.0323106	0.0561813	0.0811976	0.0305843	0.0495511	0.0342279	0.0106521	0.0193021	0.0243414	0.0161168
Inari Headwaters	Kietsimäjoki	0.0534446	0.047299	0.0478576	0.047499	0.0470545	0.0471221	0.0435149	0.0406807	0.0500384	0.0609352	0.11677	0.138197	0.0601701	0.144032	0.131132	0.0854888	0.0849171	0.0919649	0.149548	0.068352	0.0888321	0.054877	0.0631666	0.0570922	0.050463	0.0493091	0.070889	0.0932344	0.0466497	0.0648453	0.0501052	0.032144	0.0392188	0.0445901	0.0370563	0.039292

### Sheet: TableS3
Table S4: Percentage correct reassignment for SNP and microsatellite panel, leave on out and mixture analysis
	180 SNPs				Microsatellites
Reporting unit	Baseline size	Leave one out	100% mixture		Baseline size	Leave one out	100% mixture
Tana Mainstem
TanaBru/Luovtejohka	69	0.61	0.69		127	0.66	0.73
Teno Mainstem*	220	0.83	0.95		446	0.83	0.96
Outakoski	48	0.52	0.71		91	0.54	0.64
Lower Tributaries
Máskejohka	37	0.86	0.92		121	0.97	0.98
Vetsijoki	36	0.92	0.97		212	0.96	0.99
Váljohka	30	0.93	1		270	0.94	0.99
Ylä-Pulmankijoki	17	1	1		279	0.99	1
Galddasjoki	19	1	1		85	0.99	1
Utsjoki	38	0.97	1		129	0.99	1
Tsarsjoki	65	0.97	0.98		196	0.97	0.98
Kevojoki	33	1	1		165	0.99	0.99
Lakšj/Deavkkehan/Gurtsjohka	98	0.97	0.97		71	1	1
Upper Tributaries
Levajohka	31	0.74	0.81		51	0.69	0.71
Báišjohka/Nilijoki	73	0.85	0.94		106	0.77	0.88
Akujoki	33	0.7	0.81		53	0.4	0.59
Karigasjoki	40	0.83	0.87		75	0.79	0.83
Kuoppilasjoki/Birkejohka	33	0.91	0.94		112	0.91	0.93
Iešjohka Headwaters
Iešjohka Upper/Lower	54	0.93	0.99		201	0.89	0.96
Kárášjohka	40	0.95	1		270	0.94	0.99
Geáimmejohka	18	0.94	1		52	0.92	0.99
Inari Headwaters
Inari Headwaters**	132	0.91	1		177	0.85	0.95
Kietsimäjoki	26	0.73	0.82		61	0.74	0.75

### Sheet: TableS4
Table S4: Percentage correct reassignment in the leave-one-out analysis with different numbers of SNPs.
Reporting unit	10,000 SNPs	180 SNPs	160 SNPs	140 SNPs	120 SNPs	100 SNPs	80 SNPs	60 SNPs
Tana Mainstem
TanaBru/Luovtejohka	0.68	0.61	0.64	0.65	0.64	0.57	0.58	0.51
Teno Mainstem*	0.96	0.83	0.81	0.79	0.78	0.74	0.69	0.62
Outakoski	0.5	0.5	0.58	0.52	0.48	0.46	0.4	0.38
Lower Tributaries
Máskejohka	1	0.86	0.86	0.81	0.76	0.76	0.76	0.62
Vetsijoki	0.97	0.92	0.92	0.89	0.89	0.89	0.78	0.61
Váljohka	1	0.93	0.93	0.93	0.9	0.9	0.87	0.67
Ylä-Pulmankijoki	1	1	1	1	1	1	0.94	0.94
Galddasjoki	1	1	1	1	1	1	1	1
Utsjoki	1	0.97	0.95	0.89	0.87	0.84	0.76	0.76
Tsarsjoki	0.95	0.97	0.97	0.97	0.98	0.98	0.97	0.95
Kevojoki	0.97	1	1	1	0.94	0.94	0.97	0.91
Lakšj/Deavkkehan/Gurtsjohka	0.96	0.97	0.96	0.96	0.96	0.96	0.94	0.95
Upper Tributaries
Levajohka	0.84	0.74	0.71	0.71	0.74	0.77	0.81	0.71
Báišjohka/Nilijoki	0.96	0.85	0.85	0.86	0.86	0.82	0.81	0.66
Akujoki	0.73	0.7	0.7	0.73	0.64	0.48	0.48	0.36
Karigasjoki	0.9	0.83	0.83	0.8	0.78	0.75	0.68	0.63
Kuoppilasjoki/Birkejohka	0.91	0.91	0.94	0.94	0.91	0.91	0.88	0.73
Iešjohka Headwaters
Iešjohka Upper/Lower	1	0.93	0.96	0.96	0.91	0.85	0.81	0.74
Kárášjohka	0.97	0.95	0.92	0.87	0.87	0.87	0.76	0.76
Geáimmejohka	1	0.94	0.94	0.94	0.89	0.89	0.83	0.89
Inari Headwaters
Inari Headwaters**	1	0.95	0.92	0.94	0.87	0.82	0.73	0.69
Kietsimäjoki	0.65	0.73	0.77	0.77	0.69	0.77	0.73	0.62

### Sheet: TableS5
Table S6. Assignment success (%) for the 180 SNP panel and the original microsatellite panel, using the 32 reporting unit baseline of Vaha et al.
	SNP panel				Microsatellite panel
Reporting unit	Baseline size	Leave-one-out	100% mixture		Baseline size	Leave-one-out	100% mixture
Tana Mainstem
TanaBru	42	0.52	0.6		74	0.62	0.72
Luovtejohka	27	0.11	0.06		53	0.45	0.43
Teno Mainstem*	183	0.75	0.96		318	0.67	0.9
Yläköngäs	37	0.27	0.32		128	0.38	0.48
Outakoski	48	0.5	0.76		91	0.52	0.63
Lower Tributaries
Máskejohka	37	0.86	0.92		121	0.97	0.98
Vetsijoki	36	0.92	0.97		212	0.97	0.99
Váljohka	30	0.93	1		79	0.96	1
Ylä-Pulmankijoki	17	1	1		279	0.99	1
Galddasjoki	19	1	1		85	0.99	1
Utsjoki	38	0.97	1		129	0.99	1
Tsarsjoki	65	0.97	0.97		196	0.97	0.98
Kevojoki	33	1	1		165	0.99	0.99
Lakšj/Deavkkehan/Gurtsjohka	98	0.98			71	1	1
Upper Tributaries
Levajohka	31	0.74	0.81		51	0.69	0.73
Báišjohka	38	0.74	0.85		51	0.67	0.72
Nilijoki	35	0.8	0.84		55	0.62	0.74
Akujoki	33	0.76	0.85		53	0.43	0.6
Karigasjoki	40	0.92	0.99		270	0.94	0.99
Kuoppilasjoki/Birkejohka
Iešjohka Headwaters
Iešjohka Upper	10	0.5	0.54		49	0.63	0.72
Iešjohka Lower	44	0.89	0.98		152	0.85	0.95
Kárášjohka	38	0.92	0.99		270	0.94	0.99
Geáimmejohka	18	0.94	1		52	0.92	0.99
Bavttájohka	0	na	na		59	0.85	0.91
Inari Headwaters
Inari MS	40	0.78	0.94		71	0.72	0.88
Iskurasjoki	31	0.81	0.88		52	0.56	0.69
Goššjohka	25	0.76	0.85		45	0.69	0.85
Vuomajoki	25	0.52	0.55		31	0.58	0.58
Cášcemjohka	11	0.36	0.32		23	0.74	0.73
Kietsimäjoki	26	0.69	0.83		61	0.75	0.79
Anarjohka	0	na	na		60	0.88	0.92

### Sheet: TableS6
Table S6 Target Female biomass in kg from (Falkegård et al., 2014), relative proportions of female biomass and corresponding proportions from the mixed stock assignment of fish collected in 2018.
Reporting Unit	Female biomass (kg)	Proportion of total female biomass	MSA proportion
Tana Mainstem
TanaBru//Teno Mainstem*/Outakoski	22189	0.433	0.339
Lower Tributaries
Máskejohka	1521	0.03	0.023
Vetsijoki	1101	0.021	0.074
Váljohka	779	0.015	0.021
Ylä-Pulmankijoki	511	0.01	0.007
Utsjoki, Tsarsjoki, Kevojoki	2059	0.04	0.07
Lakšjohka/Deavkkehanjohka/Gurtsjohka	1165	0.023	0.007
Upper Tributaries
Levajohka	208	0.004	0.018
Báišjohka/Nilijoki	616	0.012	0.023
Akujoki	126	0.002	0.009
Karigasjoki	239	0.005	0.017
Kuoppilasjoki/Birkejohka	273	0.005	0.006
Iešjohka Headwaters
Iešjohka Upper/Lower	6072	0.118	0.136
Kárášjohka	6260	0.12	0.075
Geáimmejohka	105	0.002	0.013
Inari Headwaters
Inari Headwaters**	7839	0.153	0.159
Kietsimäjoki	187	0.004	0.003
*Teno Mainstem reporting group: Alaköngäs, Piltamo, Sirma, Garnjaga, Kortsham and Yläköngäs
**Inari Headwaters reporting group: Inari Mainstem, Cášcemjohka,Vuomajoki, Goššjohka, Iškurasjohka

### Sheet: TableS7
Table S7: Name, primer sequence, multiplex primer pool, and position on the V2 Atlantic salmon genome for the 180 Teno GSI SNPs plus male sexing marker
Locus_name	Primer name	Primer Sequence	Primer Pool	Chrom V2	Position V2
TGSI-86903085	TGSI-86903085_F	GTTGAGGGGCACTTTTCGTA	P1	2	26688592
	TGSI-86903085_R	CGGTCCCATGTTCACAGAG	P1
TGSI-86903249	TGSI-86903249_F	AGTAGACGTTTTGAAGCAACCTC	P1	19	28066595
	TGSI-86903249_R	GGTGGCGAGCTGATAACATT	P1
TGSI-86927492	TGSI-86927492_F	GCCATATTCGCTATGCAATTTT	P1	1	56966650
	TGSI-86927492_R	CAGCTGTAATCGGCTTGTGA	P1
TGSI-86929895	TGSI-86929895_F	AGCCACTTTATCTCTCATTGCTG	P1	9	26216585
	TGSI-86929895_R	CCCCGGTCATGTTTTTATGT	P1
TGSI-86931304	TGSI-86931304_F	GCAACAGTACAGGAAGCACCT	P1	12	61684511
	TGSI-86931304_R	CCTTTTGTTCCTTTCTAACATTCAT	P1
TGSI-86935051	TGSI-86935051_F	GTCTGGTCTGTGCGTTTCCT	P1	25	20749472
	TGSI-86935051_R	CCCAAAGACAGACGGTGATAA	P1
TGSI-86948377	TGSI-86948377_F	GCTCACACAGTTGTCACTGCT	P1	20	63295841
	TGSI-86948377_R	ATCTGCGGAAAGGTCACAAG	P1
TGSI-86951802	TGSI-86951802_F	TTGTCAGAACAAGCCAGAGG	P1	18	9477248
	TGSI-86951802_R	TGCTATGCAGAGGCAGCTTA	P1
TGSI-86952790	TGSI-86952790_F	CACCCTCAAATTCCATCACA	P1	9	95919822
	TGSI-86952790_R	AGCGTGGGAATCATCACTG	P1
TGSI-86953449	TGSI-86953449_F	CTCTGTAAAGGAGGCCCAGA	P1	10	5798001
	TGSI-86953449_R	TGTACATTTGTGCCCAACCTT	P1
TGSI-86955013	TGSI-86955013_F	CTGTGGGATGTTCTTCACCAT	P1	27	36154152
	TGSI-86955013_R	GGTACTCAAACCATGAAAAGGAA	P1
TGSI-86966136	TGSI-86966136_F	ACAAACATACCGTCCATATGTCA	P1	19	27230537
	TGSI-86966136_R	CACTAATATGGTAACCCGAATCTCA	P1
TGSI-86966270	TGSI-86966270_F	GGCTGCATTCACGTAGGG	P1	10	41791778
	TGSI-86966270_R	TATCTCCGCTGCGCTGTATT	P1
TGSI-86975012	TGSI-86975012_F	TCTACCAGCCCAAGAAGACG	P1	15	30067612
	TGSI-86975012_R	CACCACCCACACTAGTTCCA	P1
TGSI-86978961	TGSI-86978961_F	CCCAATGAGGTGGCATTACT	P1	6	65749945
	TGSI-86978961_R	ACCGTTTTGTTTTGGACGTT	P1
TGSI-86987799	TGSI-86987799_F	ACCGACACCTGGGGAATC	P1	12	24712567
	TGSI-86987799_R	GCCTAGGTATGCATGGCTCT	P1
TGSI-86987972	TGSI-86987972_F	GAGACGGTGACAACATCAACTC	P1	22	30102191
	TGSI-86987972_R	ACCCATGCAAGAACACACAA	P1
TGSI-86995110	TGSI-86995110_F	CTCGTCCTTGCACGAAGAA	P1	11	34622044
	TGSI-86995110_R	TTCCACTCCCCCAGTGTCTA	P1
TGSI-86995421	TGSI-86995421_F	GCAGAGGGAGGAAAGGTGAT	P1	1	131922560
	TGSI-86995421_R	CCATTTGCTCAGACCTTGCT	P1
TGSI-87000402	TGSI-87000402_F	CATAACAGTGCGGTCACCAG	P1	16	76636610
	TGSI-87000402_R	TCCACCATTTCTGAGGTTGA	P1
TGSI-87006440	TGSI-87006440_F	TGGCGATAAATAACGCTGCT	P1	9	21311471
	TGSI-87006440_R	TACTGTACCCAGGTCCATTTTGT	P1
TGSI-87016025	TGSI-87016025_F	CCGTGTCCCGAGTTCATAAT	P1	12	25012064
	TGSI-87016025_R	CATGAAATGAGGCTCGGACT	P1
TGSI-87023269	TGSI-87023269_F	ATAAAGAGGCGACTGGTGGA	P1	14	89439292
	TGSI-87023269_R	CAGGGACAGAGCTCTTTGTGA	P1
TGSI-87028170	TGSI-87028170_F	GTTCACTGGCTGGCTGTTTC	P1	14	73740393
	TGSI-87028170_R	CGTTAAGGCCCAATTGGTTA	P1
TGSI-87028926	TGSI-87028926_F	CCCTGGCAAAATGTTGAATTA	P1	4	57518969
	TGSI-87028926_R	TCACGTAGGCCTCTGTGTTG	P1
TGSI-87044662	TGSI-87044662_F	CAAACAGAGCTTCGGACCAG	P1	1	116526708
	TGSI-87044662_R	TGACATGGCCTTGTTTCAGA	P1
TGSI-87052184	TGSI-87052184_F	TCGCAGATGACATCATGGTAA	P1	17	21587032
	TGSI-87052184_R	ACGAGCAAGTTTGCCTGACT	P1
TGSI-87057338	TGSI-87057338_F	TGCCTATAATGTTTCAACTTCCTG	P1	26	20092707
	TGSI-87057338_R	ATCTGCCTGTCCTGCTGTCT	P1
TGSI-87058313	TGSI-87058313_F	GCTCAGAGCTGCTTCAGGTT	P1	16	40540241
	TGSI-87058313_R	CACTGACCGAGAGAGCCTTT	P1
TGSI-87058808	TGSI-87058808_F	CAGCCGCTGAGTATTGTTGA	P1	13	72459514
	TGSI-87058808_R	TGCTCTTGGCAATAGGGAAC	P1
TGSI-87060853	TGSI-87060853_F	TCCTGCTGGTCATACAGTGG	P1	13	824234
	TGSI-87060853_R	CCCTGCTAAGGAGAACCACA	P1
TGSI-87061287	TGSI-87061287_F	TTTTCATGCGAGGCCATT	P1	20	48756877
	TGSI-87061287_R	ACGACTGACATGGGGGTAGA	P1
TGSI-87067687	TGSI-87067687_F	TAATGCCGCCTCTCCATTAT	P1	11	86800145
	TGSI-87067687_R	AGGACAGGAGTCGCAGCTAA	P1
TGSI-87072095	TGSI-87072095_F	TGGTCTCAGACAACATTTGACA	P1	1	123094944
	TGSI-87072095_R	GTGAGAGCATTGGGGGATAA	P1
TGSI-87073597	TGSI-87073597_F	TGGTGGGTACAAGCTCCTTT	P1	24	33369672
	TGSI-87073597_R	CAGTGTACAGTTTATTATGGGTTGCT	P1
TGSI-87082256	TGSI-87082256_F	TGGGAAGTTCACAAGATGAGG	P1	2	48086119
	TGSI-87082256_R	GGGATTGTCCACCTTTTCCT	P1
TGSI-87084036	TGSI-87084036_F	TTAAGCCCAATTGAGATGAATAGTT	P1	1	65321977
	TGSI-87084036_R	AAGGATACTGTTAAAGATGCAACAAA	P1
TGSI-87093043	TGSI-87093043_F	AATGTACGGGGGAATGTTAGC	P1	25	421502
	TGSI-87093043_R	TGCCTTTTGTAATGGTAATTTCG	P1
TGSI-87103426	TGSI-87103426_F	TTCTCATGGTGGTTAGTGGGTA	P1	8	14857715
	TGSI-87103426_R	ACTTTGGGTCCATGTTCCTG	P1
TGSI-87104022	TGSI-87104022_F	TGCCTTCTGAAATGTCAAACC	P1	12	55694148
	TGSI-87104022_R	TGTAGCCAATAGCCATGCTG	P1
TGSI-87110072	TGSI-87110072_F	GGGAACAGGGTCATAAAGCA	P1	16	2185015
	TGSI-87110072_R	CGTGCCAAAGAACGTATGGT	P1
TGSI-87118761	TGSI-87118761_F	GAGAATGGCAGTGCATGGT	P2	1	145755147
	TGSI-87118761_R	CCTTTCTCCCACCTCTTCCT	P2
TGSI-87119559	TGSI-87119559_F	GGGTTCCACACAACCACTTC	P1	4	68605017
	TGSI-87119559_R	CTCCTCAGTGCCAGTTCTCA	P1
TGSI-87119768	TGSI-87119768_F	TGAGGCAATACTACCTTCTCTGG	P1	15	35099148
	TGSI-87119768_R	AAGCTGTTTTCAGGGTGCAG	P1
TGSI-87121303	TGSI-87121303_F	TGAGGAACATGATCTGAACAGC	P1	10	30420350
	TGSI-87121303_R	TGGAGCTCAGCTGGTTTCTT	P1
TGSI-87122425	TGSI-87122425_F	TTGATTTATGCACCCGATCA	P1	15	91867068
	TGSI-87122425_R	CCGTCAGACAAAATTACGTTCA	P1
TGSI-87122655	TGSI-87122655_F	GTGTTGCTGTTCTCCCTTCC	P1	11	54474515
	TGSI-87122655_R	GGACAGAGTGGTGTCCAGGT	P1
TGSI-87129157	TGSI-87129157_F	TGCACCTGCTTGGATATGAA	P1	1	156307282
	TGSI-87129157_R	CGGAGACCTGAACGAGTACC	P1
TGSI-87137572	TGSI-87137572_F	CCATCTGTGACCAAGTGTCG	P1	21	36066772
	TGSI-87137572_R	AGAGACTCCTCCCCCTGCT	P1
TGSI-87150064	TGSI-87150064_F	CCATTGTAGGTGTGGTTGTCC	P2	5	44585695
	TGSI-87150064_R	CTGGGGGTTCAGGACTGTTA	P2
TGSI-87153978	TGSI-87153978_F	TGACGTCTCATTAGGCAAAGG	P1	15	13115058
	TGSI-87153978_R	CAGCAGCTGTCATCAAATGC	P1
TGSI-87169711	TGSI-87169711_F	GCCAGGATCAAAGTCCATGT	P1	19	30795581
	TGSI-87169711_R	GAAGACAAGGTATTGGTCATCCA	P1
TGSI-87177574	TGSI-87177574_F	TCCAATGAATGTGTGAGTGCT	P1	17	21347103
	TGSI-87177574_R	GCTTTGCCAAATTCATTTCTG	P1
TGSI-87182501	TGSI-87182501_F	TTGTGGTTTCTGGCATGTAAA	P1	7	12077373
	TGSI-87182501_R	TATGAGCCTGATGCCAATGA	P1
TGSI-87183638	TGSI-87183638_F	CCAAATGCCATGATGACAAA	P1	1	40967828
	TGSI-87183638_R	GAAGTGGACTGGCCTATGGA	P1
TGSI-87191415	TGSI-87191415_F	GCTGCTGTTGAGGAAAATGG	P1	5	42206384
	TGSI-87191415_R	CAGCTGTCTGTCAGTGGTGAA	P1
TGSI-87199935	TGSI-87199935_F	GGTCAGGTTCACCCTTCACA	P1	25	44073291
	TGSI-87199935_R	CTACGTGCTACCACCCCAAT	P1
TGSI-87207599	TGSI-87207599_F	ATTTCCCGGACGTGATACAG	P1	10	114828114
	TGSI-87207599_R	GACGGTCAGATTGACAGCAG	P1
TGSI-87208404	TGSI-87208404_F	AGTGATGGGAGGGAGATGTG	P1	7	54722652
	TGSI-87208404_R	CACGTGAAAAGACGGAGACA	P1
TGSI-87222671	TGSI-87222671_F	ACGTGGCACAAAACACAGAA	P1	11	89627073
	TGSI-87222671_R	AATTCTGTCCCACGGTTGAG	P1
TGSI-87228087	TGSI-87228087_F	TGTCCAGAGATCCAGCCTCT	P1	9	22648087
	TGSI-87228087_R	GAGGGCCCAGGTCATCTT	P1
TGSI-87229293	TGSI-87229293_F	GAGGGCACAGACAGATGTACC	P1	24	42564606
	TGSI-87229293_R	GCGTCTGTGTGTATCCTTTCC	P1
TGSI-87240110	TGSI-87240110_F	GGCCAGGGAATCAAGTTAGC	P1	7	17325132
	TGSI-87240110_R	GCAATCGACATGAATGGTTG	P1
TGSI-87247200	TGSI-87247200_F	CACTGAAACTGAAACACAGACTGA	P1	4	69164294
	TGSI-87247200_R	CTGACGTTTCCTCCAAAAGG	P1
TGSI-87249571	TGSI-87249571_F	GCATCCAAAGCAGACTCACA	P1	2	67134316
	TGSI-87249571_R	GAAAAACCAGAAGGCACACC	P1
TGSI-87252671	TGSI-87252671_F	GTTGATGGAGTCAATATGGAAGG	P1	20	58431802
	TGSI-87252671_R	CCAGGTAGGGACCAACACAC	P1
TGSI-87272796	TGSI-87272796_F	CCGGTTGGGTAGACATTTCA	P2	9	5026928
	TGSI-87272796_R	ATACCACGGTTCTTGTTGTGAG	P2
TGSI-87279893	TGSI-87279893_F	CCGCAACTGAGGAACACATA	P1	10	17879208
	TGSI-87279893_R	TCCGCTTCTTTCTTGATTTGA	P1
TGSI-87284146	TGSI-87284146_F	AGGCTCTGCACTCACAAGGT	P1	5	45330860
	TGSI-87284146_R	GGCTGAGACGCCTAGAGGAT	P1
TGSI-87285434	TGSI-87285434_F	CGTTTAAAGAGGCCCCATAGA	P1	9	104593017
	TGSI-87285434_R	GCCAGCTTGGATTTTGGTTA	P1
TGSI-87287214	TGSI-87287214_F	ATGGTGAGCAGGGGTACAAC	P1	1	37620281
	TGSI-87287214_R	ACACCGTTTTAGGCCAATGA	P1
TGSI-87289022	TGSI-87289022_F	ACTCACAGACAGCTAAGGAGATGA	P1	17	23843213
	TGSI-87289022_R	CTGTGGCATGCAGAGTGAAT	P1
TGSI-87300396	TGSI-87300396_F	TGAGCTTAAATGTCCCTGGAA	P1	25	35612320
	TGSI-87300396_R	CTAACGGCGGTATTGCAGAC	P1
TGSI-87308034	TGSI-87308034_F	TCCAGAGAAGCTTCCAGTATGA	P1	22	18716675
	TGSI-87308034_R	CAAAGTTCTGGACCATGTCG	P1
TGSI-87310045	TGSI-87310045_F	TGCCCGTAATTCATTTTGGT	P1	17	37624970
	TGSI-87310045_R	TTTTGTTGCAAGTGGCATGT	P1
TGSI-87318648	TGSI-87318648_F	TGACTCTTCTCCCTTTCAAATCA	P1	10	93558752
	TGSI-87318648_R	CCGCTAGATGGCGATACAAT	P1
TGSI-87319844	TGSI-87319844_F	AGGCTCTGCTGATGGACACT	P1	15	85014715
	TGSI-87319844_R	GAATCAGACCGCAGGAAAAG	P1
TGSI-87321129	TGSI-87321129_F	CCTGCACAGAGGGAGGAG	P1	9	35089427
	TGSI-87321129_R	CTCACCACACCCTGAGGAAT	P1
TGSI-87347237	TGSI-87347237_F	ACTGTGGTGCACAGCTTGTC	P1	2	19104561
	TGSI-87347237_R	TCATTCTGCCACGTTGTGAT	P1
TGSI-87352543	TGSI-87352543_F	TGGCAAAAGTACAAATTCCAAA	P2	11	92148055
	TGSI-87352543_R	TGGCATTTTGTGGTTAAGGTT	P2
TGSI-87357179	TGSI-87357179_F	TGCCTGGATACAACCATGTG	P2	1	39232050
	TGSI-87357179_R	TTTGTCCATCAATATCCCCTTT	P2
TGSI-87357880	TGSI-87357880_F	AGATGCAAGCAGGCAACATA	P2	13	22990571
	TGSI-87357880_R	CACCACCCTCTTGATTGTTCA	P2
TGSI-87358187	TGSI-87358187_F	ATTTTTGCAGACGAGGATGG	P2	3	28973673
	TGSI-87358187_R	CCAAGGGCAGAAGTCAAAAC	P2
TGSI-87365630	TGSI-87365630_F	GTCAGGCCAACCAAGTCTGT	P2	20	24533672
	TGSI-87365630_R	ACTGGAGCGAGGAGTGATGT	P2
TGSI-87366757	TGSI-87366757_F	TTGGCCTCAACAGGATAAGTG	P1	24	20476278
	TGSI-87366757_R	GCGATCACATTCTGTGTTCTTC	P1
TGSI-87383060	TGSI-87383060_F	TGGTTTTCTTTTTGGGGAAA	P2	25	41292835
	TGSI-87383060_R	GCCATCTGTTCCCTCATGATA	P2
TGSI-87383947	TGSI-87383947_F	CCACTCCCTTGTCAGCTGTT	P2	17	20400916
	TGSI-87383947_R	CGTGACAGTCAGGGTTTGTG	P2
TGSI-87386500	TGSI-87386500_F	TCCACATCCAGCATAGACGTA	P2	23	43376521
	TGSI-87386500_R	GATTTTGAGTTTGGTAGAGGTTTCA	P2
TGSI-87386696	TGSI-87386696_F	CATTTGATTGGCTGTTGTCG	P2	12	7736453
	TGSI-87386696_R	CAATGCGATGGGTTCAATTA	P2
TGSI-87387594	TGSI-87387594_F	GTGGGCGTAACAAGGAACAT	P2	1	92630439
	TGSI-87387594_R	CAGCTGAGGCCTGGTAGAAT	P2
TGSI-87390127	TGSI-87390127_F	GCCAAATGGATGGAAACCTA	P2	6	77488392
	TGSI-87390127_R	GCTTTTTAACCCATTGTGCAAC	P2
TGSI-87391602	TGSI-87391602_F	GTGACATGGCACTCTCTGACA	P2	16	67714024
	TGSI-87391602_R	GCAAAAGTCCATGTTAAGCAGA	P2
TGSI-87393210	TGSI-87393210_F	AAGGACAATCAGTGAGGCAGA	P2	11	79768927
	TGSI-87393210_R	AGCAAAATGCGAGGAGGTTA	P2
TGSI-87404390	TGSI-87404390_F	TTGGTGCTTTATTGTACCACTCA	P2	24	6325584
	TGSI-87404390_R	TTGAAATTGATCAAGAGAGAAAAGAG	P2
TGSI-87407774	TGSI-87407774_F	GTCCCAGGGTACAGGAAGGT	P1	9	24664327
	TGSI-87407774_R	CTCTCTGCAATGTTGGTGGA	P1
TGSI-87411952	TGSI-87411952_F	GTGACAGTGCGAACTTGAGC	P2	16	52546579
	TGSI-87411952_R	CATTTCCATGGGCTATCACC	P2
TGSI-87418730	TGSI-87418730_F	AGGCTGCATGAATGAATCTGT	P2	3	78097890
	TGSI-87418730_R	GCAGGTTTTCTTTTCGTAAATGTC	P2
TGSI-87428769	TGSI-87428769_F	GCAGACCATAGAGTCCTTCCA	P2	19	23223522
	TGSI-87428769_R	ATCACCAGCCCAATGAAGAG	P2
TGSI-87434297	TGSI-87434297_F	AAGCCATAGCCATGCTGAGT	P2	9	24021198
	TGSI-87434297_R	CTGGAAGGAAGGCTTGTCTG	P2
TGSI-87434493	TGSI-87434493_F	AACAATCCAACAGCTCGTGA	P2	17	15704775
	TGSI-87434493_R	TCATAGCTATCGTGCCCACA	P2
TGSI-87443107	TGSI-87443107_F	GCATGACACCACTGCAGGTA	P2	23	21305815
	TGSI-87443107_R	ATTGGCAGGGCTGTATCAAG	P2
TGSI-87455641	TGSI-87455641_F	TATTTCAGGCAAAGCCCAAT	P1	14	31171021
	TGSI-87455641_R	TTCCTGATGTCCTTCCCATC	P1
TGSI-87457194	TGSI-87457194_F	CCTGAGCCCCTGAGAATGTA	P2	14	13085539
	TGSI-87457194_R	CCGCCTGTCTGTACGTTTTT	P2
TGSI-87465798	TGSI-87465798_F	TGCTGAAGCCTTCTATGTCG	P2	25	13004570
	TGSI-87465798_R	AAGCAGTACCCCTGGGAAAG	P2
TGSI-87465941	TGSI-87465941_F	CTGTCGGTTAGCAGCAGGAT	P2	17	20294191
	TGSI-87465941_R	AACATGCTGAGTGGGGTAGG	P2
TGSI-87471760	TGSI-87471760_F	AGCAGCAGAATGTTCGTTCC	P1	4	5702402
	TGSI-87471760_R	TCTGGGGAAGAAAAATGAGG	P1
TGSI-87472254	TGSI-87472254_F	TGGCAGCACCTCTTTAGCA	P2	7	42816243
	TGSI-87472254_R	CGCCAAGTTGAACATTGAGAT	P2
TGSI-87478667	TGSI-87478667_F	AACCTTTACAGGCCAATCCA	P2	9	48931217
	TGSI-87478667_R	GTGGGCGAATACTCCTCACT	P2
TGSI-87483172	TGSI-87483172_F	GCTTGTCTAGTCTTCCAGCCTTC	P2	21	27797730
	TGSI-87483172_R	TCTTCAATGCCAGCTAATGC	P2
TGSI-87489227	TGSI-87489227_F	TGACTGGAATAGGGGAATGG	P2	12	23374260
	TGSI-87489227_R	TGAAGTGTCCCAGTGTTTGG	P2
TGSI-87492678	TGSI-87492678_F	GGAATATGCTATGGGCTCCTT	P2	16	14518248
	TGSI-87492678_R	CTACCTGTCTGTGCGTCCAA	P2
TGSI-87497009	TGSI-87497009_F	CTGGTGGCCCATAGATTCTC	P2	13	95388611
	TGSI-87497009_R	CAGGCAGTCCATACCACACA	P2
TGSI-87505238	TGSI-87505238_F	CGTCACTGTCTTCCACCAAA	P2	26	34178102
	TGSI-87505238_R	GGGAAACCAGCAATACATCAA	P2
TGSI-87514553	TGSI-87514553_F	GAGGAGTCACGGAGGAAATG	P2	20	55854109
	TGSI-87514553_R	GCGCTAACAGATGAGAGGACA	P2
TGSI-87516746	TGSI-87516746_F	AATGCTCCAGCTGTTTTTACAAT	P2	13	81742849
	TGSI-87516746_R	TCGCTTATTTTGCGGACATT	P2
TGSI-87516950	TGSI-87516950_F	ACACTGAAAACGGCACATTG	P2	9	24407746
	TGSI-87516950_R	ACTGTTTTCACCGGTGCTGT	P2
TGSI-87528509	TGSI-87528509_F	AGCATGCAACACCAAAGTGA	P2	10	92123334
	TGSI-87528509_R	ACCTGATGAGCAGCCAAAAC	P2
TGSI-87536258	TGSI-87536258_F	ATATCCACGTCCTGCCAATC	P2	12	61391928
	TGSI-87536258_R	CCGGGTTTAATCACCATGAC	P2
TGSI-87541276	TGSI-87541276_F	CATTAATCAACAGAGGGACACCT	P1	9	26399064
	TGSI-87541276_R	CCGCAGACAGATGGATCTAAA	P1
TGSI-87541276b	na	na	na	9	26399032
	na	na	na
TGSI-87552257	TGSI-87552257_F	AGATCGAGCGCATGAATTTT	P2	17	23292025
	TGSI-87552257_R	AGGCAGGCCGGTAGTGTAG	P2
TGSI-87559389	TGSI-87559389_F	CCTCAGGCTTGACTCTCTCC	P2	9	127670438
	TGSI-87559389_R	AGCAGTGAACAGCCACAGTC	P2
TGSI-87559659	TGSI-87559659_F	TGAAAGAACCACGGAAGAAAA	P1	9	73008872
	TGSI-87559659_R	GTGTCCATCGTGTGTCTGGA	P1
TGSI-87561029	TGSI-87561029_F	CCTATCCAGGGACACATTTGA	P2	17	14026819
	TGSI-87561029_R	TCCCTACTGCATGCAAACAA	P2
TGSI-87569493	TGSI-87569493_F	TCTTGGGCGAGTATTTCGTC	P2	5	54090602
	TGSI-87569493_R	GACAATGTGGCACTTGGGTA	P2
TGSI-87570013	TGSI-87570013_F	TGGAATTGAGCATTTGTAGGTG	P2	15	37631347
	TGSI-87570013_R	TTGTGGGAAAATTCACAGCTT	P2
TGSI-87577696	TGSI-87577696_F	ATACCCCTCCAGCTTGTTCC	P2	17	44544692
	TGSI-87577696_R	GTGTAAAGGCTGCCGTGATT	P2
TGSI-87596227	TGSI-87596227_F	CACAGCACACACACCGTACA	P2	12	12018788
	TGSI-87596227_R	ACATTGCCAGCCATTTTGTT	P2
TGSI-87599314	TGSI-87599314_F	TGGATTAGCAGCAGAGCTGA	P2	9	50476910
	TGSI-87599314_R	CTGTCAGTGTGGGCGTTCTA	P2
TGSI-87605253	TGSI-87605253_F	ACCGGAGAAATGGGACCTT	P1	23	2357288
	TGSI-87605253_R	TGTTTTGGCTATGAATGGATTG	P1
TGSI-87605530	TGSI-87605530_F	TGTCGTAATAGCACCTCTCAACA	P2	16	53077086
	TGSI-87605530_R	GCCTGGTGTTTTTATGTGGAA	P2
TGSI-87606991	TGSI-87606991_F	TTTTTCCAAGCACCCGTAAG	P2	26	9087421
	TGSI-87606991_R	TGCTCTGCATGGTATGATTTG	P2
TGSI-87607030	TGSI-87607030_F	CCCCTCCCTATACCGTGTG	P2	9	26044179
	TGSI-87607030_R	AGTCTGACCTCCGACACCAC	P2
TGSI-87611099	TGSI-87611099_F	GGCTTTTGATGATTTAGTTGACG	P2	3	84155772
	TGSI-87611099_R	TTGGCAGAGGAAAGAAACAAA	P2
TGSI-87612285	TGSI-87612285_F	TCATCTTCTTCCCCTGCTTC	P1	25	49599222
	TGSI-87612285_R	AATCAAGGGCCAAGGTGACT	P1
TGSI-87612930	TGSI-87612930_F	ATGCTTTCACCCTTTGCATT	P2	10	66175975
	TGSI-87612930_R	TTCTCTTGAGCCGAGTGTGA	P2
TGSI-87616750	TGSI-87616750_F	CCATAGGCGTCCAGAGAGAC	P2	14	33343972
	TGSI-87616750_R	GTCCTGTTGGGTTGTTGGTC	P2
TGSI-87617699	TGSI-87617699_F	GGAAAAACATCCTGCTGTGTG	P2	12	36043309
	TGSI-87617699_R	GCAGCATGACACTGAGGAAA	P2
TGSI-87618531	TGSI-87618531_F	ACACTGGATGGATGGAGAGC	P2	15	85081024
	TGSI-87618531_R	CCATCAGCCTTCCTCTCTTG	P2
TGSI-87623385	TGSI-87623385_F	CAGATTGAGCGACTTTGCTG	P2	6	38575409
	TGSI-87623385_R	TGGCATGTGTTCAATAACCTTG	P2
TGSI-87634255	TGSI-87634255_F	TTTTGACACAACAGGGACGA	P1	23	8743096
	TGSI-87634255_R	TCAGGTGGCATAATGCTAAGG	P1
TGSI-87637730	TGSI-87637730_F	CCATTCAGAGGGTTGCTAGG	P2	14	90878994
	TGSI-87637730_R	TTCACAGCAGCTTTATTGCAG	P2
TGSI-87638132	TGSI-87638132_F	GGCGTTCATCCTTTCCTATCT	P2	20	48461198
	TGSI-87638132_R	TGGGGAGATCTCACTGTAGGA	P2
TGSI-87650791	TGSI-87650791_F	GTGGGGCGATATAAGTCTGG	P2	14	61697868
	TGSI-87650791_R	AGTAGTCTTGGTGGGGTGGA	P2
TGSI-87661068	TGSI-87661068_F	GGACACTTGATGAAGGAGCTTT	P2	15	59342601
	TGSI-87661068_R	TGCATCACATTTCATTGCAC	P2
TGSI-87664535	TGSI-87664535_F	TGGACATGGTCTGAAACTGTG	P2	13	66198952
	TGSI-87664535_R	TGATCCAGTAAATCAAAGGAAGC	P2
TGSI-87668000	TGSI-87668000_F	GGGGTTTAGGTCATGGAACC	P2	9	24957795
	TGSI-87668000_R	CCATATCAATCGCATGACCA	P2
TGSI-87679049	TGSI-87679049_F	TGTTCCACTGAAGGTGCTTG	P2	13	18844707
	TGSI-87679049_R	GTTTGTGGCTGCTCATTGG	P2
TGSI-87688930	TGSI-87688930_F	ACTGCACTGACACTGGCTTG	P2	24	32179662
	TGSI-87688930_R	CCACCCCTATCTGTTTGTGG	P2
TGSI-87689658	TGSI-87689658_F	ATGTGGGCCAGGTTAGACAG	P2	10	30470518
	TGSI-87689658_R	TAAACATCCTGTGCCTGCTG	P2
TGSI-87695214	TGSI-87695214_F	AGAACTCTGTAGGGCGCTTG	P1	2	59356442
	TGSI-87695214_R	CACCACACTGGAAAGGAATGT	P1
TGSI-87713019	TGSI-87713019_F	ACCCTGGGTCAGGGAATACT	P2	24	40220033
	TGSI-87713019_R	GGTCCACCTTTCCATCAGTC	P2
TGSI-87726184	TGSI-87726184_F	CACTCTCCAAGTTCGCTTCC	P2	27	9851578
	TGSI-87726184_R	TCGCGCCTATTTGACCTAGT	P2
TGSI-87746439	TGSI-87746439_F	TGACCATCACCACCATGTTT	P2	11	16279801
	TGSI-87746439_R	CCTTGGCGTTTCTCATTCTG	P2
TGSI-87746670	TGSI-87746670_F	CCCATCTTGCTCCACTCTTC	P2	20	74367600
	TGSI-87746670_R	CAGCCGTTACCACACGTAGA	P2
TGSI-87748163	TGSI-87748163_F	GGGCTAGCCACAGTTTCAGT	P2	8	10319579
	TGSI-87748163_R	AGTGATGTTTGCCGTTTCCT	P2
TGSI-87763386	TGSI-87763386_F	CCAGTCACGTGTTGGAAGTG	P1	3	60982693
	TGSI-87763386_R	GGCAACCAAAGTGAACAACTC	P1
TGSI-87770370	TGSI-87770370_F	GTTGGGAAGTACAGGCCAGA	P2	17	45333352
	TGSI-87770370_R	CCAAGGCCTTCTGAGACATC	P2
TGSI-87771575	TGSI-87771575_F	TGTTCCTTTCACACAACTCACA	P1	26	7498424
	TGSI-87771575_R	TGACCTCACATGATTCTGCTG	P1
TGSI-87776217	TGSI-87776217_F	TTGGGGTAATTCACCTGCTC	P1	25	21032881
	TGSI-87776217_R	GGGCTTTCAGTGACTTGGAG	P1
TGSI-87776791	TGSI-87776791_F	TTCTTGTGCTTCCAGACAGGT	P1	26	24818512
	TGSI-87776791_R	TCCAACCTCATCTCTCTCCTG	P1
TGSI-87781107	TGSI-87781107_F	AGAGTGCGGCTGTGTGAAC	P2	24	12156826
	TGSI-87781107_R	GAGTGCTGGTGGATTTCCATA	P2
TGSI-87783878	TGSI-87783878_F	AAGGCAGGGGATAAGAAAACA	P1	2	21435207
	TGSI-87783878_R	CCAAACCACCCCCTTATTCT	P1
TGSI-87788620	TGSI-87788620_F	AGTCAACATATTTTTCCGGATATCTT	P1	24	37104814
	TGSI-87788620_R	TGCCAACACTTGGTCTTGAA	P1
TGSI-87795424	TGSI-87795424_F	TTCCTGAGCACATCTTGTCG	P1	17	4855979
	TGSI-87795424_R	ACAAAGAAACCCTGCGAAGA	P1
TGSI-87801180	TGSI-87801180_F	CAAACCCTATCTCGGCACA	P1	11	48333444
	TGSI-87801180_R	CAATTTTTAGCAGCCTCATTCC	P1
TGSI-87808936	TGSI-87808936_F	CGGGAGTTTCATGCAAGAGT	P1	1	135599798
	TGSI-87808936_R	CAAAAACCATCCTCGGTGTT	P1
TGSI-87822185	TGSI-87822185_F	GCCACAGAGTTGTGGGTCTT	P2	21	23230873
	TGSI-87822185_R	TGTGCTCAGAACTACCCCATT	P2
TGSI-87823060	TGSI-87823060_F	ATGGCTTCCAATAGCTTCCA	P2	17	39024108
	TGSI-87823060_R	GTTTACGCGGAAGCACATCT	P2
TGSI-87848834	TGSI-87848834_F	CCCACTGAGAAGCAGAGTCC	P2	5	38753635
	TGSI-87848834_R	TGGGAGAGCTTCTCAACTGC	P2
TGSI-87853873	TGSI-87853873_F	GGTAGACAACCCTTTCCATGTG	P2	5	41790709
	TGSI-87853873_R	TGTACAAGGGCCTTCTCTGTG	P2
TGSI-87862561	TGSI-87862561_F	TGTTGTGTGTAAAGAGGGCAAT	P2	17	27438662
	TGSI-87862561_R	TGCATTCCTGCATTGTTGTT	P2
TGSI-87866007	TGSI-87866007_F	ATGGCCTCAATCTGAGTTGG	P2	9	28400338
	TGSI-87866007_R	CAGCTGTTGTTTTGGTTCTCG	P2
TGSI-87866232	TGSI-87866232_F	CAACACTGACATTTTAGCAACACA	P2	3	86297956
	TGSI-87866232_R	ACAGGCCTTTTGGTTGAATG	P2
TGSI-87866939	TGSI-87866939_F	TTCAAGAGTTTGCCAGCAGAT	P2	9	24511695
	TGSI-87866939_R	TCCAATCATACAACCGCTACC	P2
TGSI-87870421	TGSI-87870421_F	TTTTGGCCATGTTACTGCAT	P2	15	63375610
	TGSI-87870421_R	AACAAATGGCCCACCTTTTA	P2
TGSI-BTG3	TGSI-BTG3_F	AGATGAGCAGTGAGGGTGGT	P2	4	49556883
	TGSI-BTG3_R	TTGAGTGTCATCGGCACAAT	P2
TGSI-NUMA1	TGSI-NUMA1_F	GGCCTCAAATGGGTAAACAA	P2	11	19205606
	TGSI-NUMA1_R	TGGGCTTCACAGAGACTCCT	P2
TGSI-sdY	TGSI-sdY_F	AGCCCAGCACTCTTTTCTTG	P1& P2	na	na
	TGSI-sdY_R	GCTTTGGGAGAGAGATGACG	P1& P2
TGSI-Six6top	TGSI-Six6top_F	AAAGTGTGCTCAATCCATAAAATG	P1	9	24904601
	TGSI-Six6top_R	CTAGCAATCCGATGCACAAG	P1
TGSI-Vgll3top	TGSI-Vgll3top_F	TCCACTGGCGTGCTACTATG	P1	25	28666898
	TGSI-Vgll3top_R	ACCCAATCAGACCACACAGC	P1
